# miR-125b-5p impacts extracellular vesicle biogenesis, trafficking, and EV subpopulation release in the porcine trophoblast by regulating ESCRT-dependent pathway

**DOI:** 10.1101/2023.04.10.536278

**Authors:** Maria M. Guzewska, Krzysztof J. Witek, Elżbieta Karnas, Michał Rawski, Ewa Zuba-Surma, Monika M. Kaczmarek

## Abstract

Intercellular communication is a critical process that ensures cooperation between distinct cell types at the embryo–maternal interface. Extracellular vesicles (EVs) are considered to be potent mediators of this communication by transferring biological information in their cargo (e.g. miRNAs) to the recipient cells. miRNAs are small non-coding RNAs that affect the function and fate of neighboring and distant cells by regulating gene expression. Focusing on the maternal side of the dialog, we recently revealed the impact of embryonic signals, including miRNAs, on EV-mediated cell-to-cell communication. In this study, we show the regulatory mechanism of the miR-125b-5p ESCRT-mediated EV biogenesis pathway and the further secretion of EVs by trophoblasts at the time when the crucial steps of implantation are taking place.

To test the ability of miR-125b-5p to influence the expression of genes involved in the generation and release of EV subpopulations in porcine conceptuses, we used an ex vivo approach. Next, in silico and in vitro analyses were performed to confirm miRNA–mRNA interactions. Finally, EV trafficking and release were assessed using several imaging and particle analysis tools.

Our results indicated that conceptus development and implantation are accompanied by changes in the abundance of EV biogenesis and trafficking machinery. ESCRT-dependent EV biogenesis and the further secretion of EVs were modulated by miR-125b-5p, specifically impacting the ESCRT-II complex (via VPS36) and EV trafficking in primary porcine trophoblast cells. The identified miRNA–ESCRT interplay led to the generation and secretion of specific subpopulations of EVs.

miRNA present at the embryo–maternal interface governs EV-mediated communication between the mother and the developing conceptus, leading to the generation, trafficking, and release of characteristic subpopulations of EVs.
