## Supplementary Table 1 for "miR-125b-5p impacts extracellular vesicle biogenesis, trafficking, and EV subpopulation release in the porcine trophoblast by regulating ESCRT-dependent pathway"

### Sheet: Arkusz1
	Supplementary Table 1. Assays used in miRNA in vitro delivery.
	miRNA	Assay name	Assay ID	Mature miRNA Sequence	Catalog number
	miR-125b-5p	hsa-miR-125b-5p	MC10148	UCCCUGAGACCCUAACUUGUGA	4464067
	Control mimic	mirVana™ miRNA Mimic, Negative Control #1			4464059
