## Supplementary Table 2 for "miR-125b-5p impacts extracellular vesicle biogenesis, trafficking, and EV subpopulation release in the porcine trophoblast by regulating ESCRT-dependent pathway"

### Sheet: Arkusz1
	Supplementary Table 2. Primary and secondary antibodies used in immunofluorescent staining.
	Primary antibodies	Host	Description	Dilution	Catalog number	Company
	Anti - VPS36 antibody	Rabbit	Polyclonal	1:50	PA5-58905	Invitrogen
	Anti - CD63 antibody	Mouse	Monoclonal	1:50	ab193349	Abcam
	Anti - Rab7B antibody	Rabbit	Monoclonal	1:50	ab193360	Abcam
	Secondary antibodies	Host	Dye	Dilution	Catalog number	Company
	Anti-Mouse IgG	Donkey	Cy3-coniugated	1 : 3000	715-165-150	Jackson Immuno-Research
	Anti - Rabbit IgG	Donkey	Cy3-coniugated	1 : 3000	715-165-152	Jackson Immuno-Research
	Anti - Mouse IgG	Donkey	Alexa Fluor 594	1 : 3000	A-21203	Invitrogen
	Anti - Rabbit IgG	Goat	Alexa Fluor 488	1 : 3000	A-21206	Invitrogen
