## Supplementary Table 3 for "miR-125b-5p impacts extracellular vesicle biogenesis, trafficking, and EV subpopulation release in the porcine trophoblast by regulating ESCRT-dependent pathway"

### Sheet: Arkusz1
	Supplementary Table 3. TaqMan gene expression assays used in real-time PCR.
	Gene symbol	Gene name	Group/family/complex name	Assay ID
	Rab11A	Rab11A	Member RAS Oncogene Family	Ss03379468_u1
	Rab11B	Rab11B	Member RAS Oncogene Family	Ss04322113_m1
	Rab27A	Rab27A	Member RAS Oncogene Family	Ss03392039_m1
	Rab7B	Rab7B	Member RAS Oncogene Family	Bt03251067_m1
	Rab8B	Rab8B	Member RAS Oncogene Family	Bt03243268_m1
	SNF8 (VPS22)	Vacuolar-Sorting Protein SNF8 homolog	ESCRT-II Complex Subunit	Bt03245176_m1
	VPS25	Vacuolar-Sorting Protein 25 homolog	ESCRT-II Complex Subunit	Hs01003777_gH
	VPS28	Vacuolar-Sorting Protein 28 Homolog	ESCRT-I Complex Subunit	Hs01598026_m1
	VPS36	Vacuolar-Sorting Protein 36 homolog	ESCRT-II Complex Subunit	Bt03262017_m1
	VPS37B	Vacuolar-Sorting Protein 37 homolog	ESCRT-I Complex Subunit	Ss04324043_m1
	VPS4A	Vacuolar-Sorting Protein 4 homolog A	ESCRT-associated protein	Ss04324243_m1
	VPS4B	Vacuolar-Sorting Protein 4 homolog B	ESCRT-associated protein	Bt03248712_m1
	PDCD6IP (Alix)	Programmed Cell Death 6 Interacting Protein	ESCRT-associated protein	Hs00994345_m1
	VAMP8	Vesicle Associated Mmbrane Protein 8	ESCRT-associated protein	Bt03225817_m1
	ACTB	Beta-actin	Reference gene	Ss03376081_u1
	GAPDH	Glyceraldehyde 3-phosphate Dehydrogenase	Reference gene	Ss03375435_u1
	HPRT1	Hypoxanthine–guanine Phosphoribosyltransferase 1	Reference gene	Ss03388274_m1
